# ZNF397 Loss Triggers TET2-driven Epigenetic Rewiring, Lineage Plasticity, and AR-targeted Therapy Resistance in AR-dependent Cancers

**DOI:** 10.1101/2023.10.24.563645

**Authors:** Yaru Xu, Zhaoning Wang, Martin Sjöström, Su Deng, Choushi Wang, Nickolas A Johnson, Julisa Gonzalez, Xiaoling Li, Lauren A Metang, Carla Rodriguez Tirado, Atreyi Mukherji, Garrett Wainwright, Xinzhe Yu, Yuqiu Yang, Spencer Barnes, Mia Hofstad, Hong Zhu, Ariella Hanker, Housheng Hansen He, Yu Chen, Zhao Wang, Ganesh Raj, Carlos Arteaga, Felix Feng, Yunguan Wang, Tao Wang, Ping Mu

## Abstract

Cancer cells exhibit phenotypical plasticity and epigenetic reprogramming, which allows them to evade lineage-dependent targeted treatments by adopting lineage plasticity. The underlying mechanisms by which cancer cells exploit the epigenetic regulatory machinery to acquire lineage plasticity and therapy resistance remain poorly understood. We identified Zinc Finger Protein 397 (ZNF397) as a *bona fide* co-activator of the androgen receptor (AR), essential for the transcriptional program governing AR-driven luminal lineage. ZNF397 deficiency facilitates the transition of cancer cell from an AR-driven luminal lineage to a Ten-Eleven Translocation 2 (TET2)-driven lineage plastic state, ultimately promoting resistance to therapies inhibiting AR signaling. Intriguingly, our findings indicate that TET2 inhibitor can eliminate the AR targeted therapies resistance in ZNF397-deficient tumors. These insights uncover a novel mechanism through which prostate and breast cancers acquire lineage plasticity via epigenetic rewiring and offer promising implications for clinical interventions designed to overcome therapy resistance dictated by lineage plasticity.

**Statement of Significance:** This study reveals a novel epigenetic mechanism regulating tumor lineage plasticity and therapy response, enhances understanding of drug resistance and unveils a new therapeutic strategy for prostate cancer and other malignancies. Our findings also illuminate TET2’s oncogenic role and mechanistically connect TET2-driven epigenetic rewiring to lineage plasticity and therapy resistance.
