## Supplemental Table 3 for "ZNF397 Loss Triggers TET2-driven Epigenetic Rewiring, Lineage Plasticity, and AR-targeted Therapy Resistance in AR-dependent Cancers"

### Sheet: GSEA signaling pathways
Table S3. Significantly Enriched or Depleted Signaling Pathways in GSEA Analysis (sgZNF397 vs sgNT)
	pathway	pval	padj	ES	NES	size	leadingEdge
1	HALLMARK_HYPOXIA	1e-10	8.33333e-10	0.571394	2.30638	172	DDIT4, ACKR3, ALDOC, SDC4, P4HA1, PPFIA4, BNIP3L, PFKP, PGK1, STC1, CCNG2, VEGFA, AKAP12, PDK1, ETS1, KDM3A, MXI1, VLDLR, CP, ZNF292, KLHL24, LDHA, ANKZF1, GPC4, TMEM45A, WSB1, COL5A1, RRAGD, LOX, SRPX, SDC2, STC2, JUN, EFNA1, PNRC1, CDKN1C, DTNA, GPC3, PRDX5, EFNA3, TPBG, MAFF, HK2, SDC3, DPYSL4, RBPJ, PLAUR, GALK1, ENO3, NDRG1, NR3C1, ATF3, GPC1, PFKFB3, SLC2A1, SLC6A6, P4HA2, HOXB9, RORA, VHL,…
2	HALLMARK_MITOTIC_SPINDLE	0.000238185	0.000744327	0.380572	1.55577	196	ARHGEF2, CENPF, MARCKS, DLG1, CCDC88A, KIF3C, ABR, CENPE, MYH10, ARL8A, SMC4, PREX1, ARAP3, NUSAP1, SOS1, STK38L, TSC1, CEP250, SPTBN1, EPB41L2, KIF20B, CENPJ, APC, PKD2, KNTC1, RAPGEF5, RASA1, MID1IP1, RFC1, KIF1B, FGD6, ARHGEF12, MARK4, ABL1, ALS2, FARP1, ALMS1, BUB1, CEP57, ARHGEF7, RICTOR, SYNPO, ARHGAP29, ARFGEF1, NCK2, CLIP2, MID1, NF1, SMC3, CLIP1, RASAL2, NEDD9, PLEKHG2, OPHN1, NEK2, ARHG…
3	HALLMARK_HEDGEHOG_SIGNALING	0.0252729	0.0451303	0.513949	1.54434	30	VEGFA, TLE3, VLDLR, HEY2, RASA1, DPYSL2, AMOT, NF1, OPHN1, LDB1, CDK6, L1CAM, PML
4	HALLMARK_UV_RESPONSE_DN	0.00793211	0.0165252	0.389898	1.51522	121	ERBB2, IGFBP5, COL1A1, SMAD3, LTBP1, RBPMS, VLDLR, PLCB4, PMP22, PRKAR2B, DLG1, MYC, NFIB, PPARG, CDON, BDNF, SDC2, GCNT1, INSIG1, ATRX, SYNE1, PHF3, MET, ATXN1, SRI, MTA1, APBB2, TGFBR3, PTEN, IRS1, NIPBL, SYNJ2, NR3C1, FYN, ATP2C1
5	HALLMARK_APICAL_SURFACE	0.0499513	0.0734578	0.483528	1.50458	35	SRPX, RTN4RL1, TMEM8B, PCSK9, DCBLD2, NCOA6, FLOT2, APP, LYPD3, EPHB4, BRCA1, PLAUR, CROCC, GATA3, AFAP1L2, ADAM10
6	HALLMARK_EPITHELIAL_MESENCHYMAL_TRANSITION	0.00567638	0.0129009	0.372297	1.46859	144	SDC4, DPYSL3, VEGFA, LRP1, PFN2, COL1A1, PMP22, ITGA5, FERMT2, COL5A1, LOX, BDNF, FBLN2, TPM4, ITGB1, JUN, PLOD1, WNT5A, COL6A2, ITGA2, TNC, TGFBR3, ADAM12, FN1, SGCB, EFEMP2, THBS2, PLAUR, TIMP3, MMP14, FBLN1, APLP1, GPC1, CDH2, MATN3, COL7A1, VIM, BMP1, CD59, LUM, FBN2, LOXL1, GADD45A, ENO2, TNFRSF12A, WIPF1, FZD8, HTRA1
7	HALLMARK_GLYCOLYSIS	0.00374344	0.00891295	0.358258	1.4623	182	DDIT4, P4HA1, PPFIA4, PFKP, PGK1, STC1, VEGFA, MXI1, VLDLR, ZNF292, LDHA, ANKZF1, GPC4, AK3, COL5A1, HS2ST1, PKM, RRAGD, SDC2, STC2, CACNA1H, MET, GLCE, PLOD1, XYLT2, ELF3, GPC3, EFNA3, TPBG, MERTK, HK2, SDC3, MPI, LHPP, DPYSL4, B4GALT4, AGRN, GALK1
8	HALLMARK_INTERFERON_ALPHA_RESPONSE	0.0140164	0.0280329	0.3887	1.43418	80	NCOA7, TXNIP, EIF2AK2, IFITM1, BST2, IL4R, PROCR, TDRD7, PLSCR1, LGALS3BP, IFIT2, HELZ2, HLA-C, TRIM21, IFITM3, IRF1, STAT2, OGFR, NUB1, IFITM2, BATF2, UBE2L6, GMPR, SAMD9, PSME1, CMPK2, IRF2, TRIM5
9	HALLMARK_KRAS_SIGNALING_DN	0.0316678	0.0519004	0.358727	1.39409	121	CLSTN3, TEX15, MFSD6, H2AFY2, CAMK1D, CELSR2, RGS11, PDK2, STAG3, MTHFR, ADRA2C, YPEL1, DTNB, NUDT11, GDNF, LYPD3, C5, TCF7L1, SYNPO, TENM2, SLC30A3, MYO15A, ABCG4, ALOX12B, BTG2, CPB1, IDUA, ASB7, EFHD1
10	HALLMARK_KRAS_SIGNALING_UP	0.0160475	0.0297176	0.350466	1.3893	137	MMD, AKAP12, ETS1, NAP1L2, FGF9, MMP11, TSPAN7, ST6GAL1, ITGA2, DCBLD2, EPB41L3, SEMA3B, PCSK1N, GALNT3, PRKG2, GFPT2, KIF5C, VWA5A, PTBP2, LIF, ZNF277, EPHB2, PLAUR, IL10RA, RABGAP1L, CPE, IGF2, USP12, SNAP91, SDCCAG8, PPP1R15A, FLT4, ETV5, BTBD3, PEG3, USH1C, TMEM176B, BMP2, GPRC5B
11	HALLMARK_WNT_BETA_CATENIN_SIGNALING	0.0911681	0.13024	0.439938	1.38771	38	LEF1, MYC, HEY2, CSNK1E, NCOR2, DLL1, NUMB, RBPJ, HDAC5, PPARD, NKD1, FZD8
12	HALLMARK_ANGIOGENESIS	0.106667	0.144144	0.465788	1.3436	26	STC1, VEGFA, FGFR1, PTK2, APP, THBD, LUM, LPL
13	HALLMARK_APICAL_JUNCTION	0.0154548	0.0297176	0.332942	1.34171	163	ADAM23, NLGN2, CRAT, DLG1, SGCE, MYH10, SKAP2, INSIG1, ITGB1, SPEG, TSC1, SIRPA, EPB41L2, PTK2, TMEM8B, SRC, ITGA2, RASA1, PKD1, PTEN, AMIGO1, LIMA1, MSN, SDC3, SORBS3, IRS1, INPPL1, THBS3, SLC30A3, CNTN1, ITGA3, ATP1A3, MDK, NFASC, PPP2R2C, GRB7, NF1, BMP1, VASP, HADH, RRAS, NRTN
14	HALLMARK_MYOGENESIS	0.026194	0.0451621	0.327266	1.31604	152	TNNT1, PPFIA4, COL1A1, PKIA, CRAT, SCD, SORBS1, STC2, CACNA1H, ITGB1, SVIL, SPEG, COL6A2, DTNA, ADAM12, DAPK2, MRAS, GABARAPL2, ST5, PFKM, MEF2D, MYL6B, APP, SORBS3, PDLIM7, AGRN, ENO3, DMD, HDAC5, BDKRB2, SH2B1, MAPRE3, FOXO4, MEF2C, PDE4DIP
15	HALLMARK_INFLAMMATORY_RESPONSE	0.164384	0.205479	0.291257	1.14353	129	ITGA5, TNFSF15, MYC, EIF2AK2, GABBR1, MET, IFITM1, BST2, SRI, IL4R, DCBLD2, GPC3, OSMR, TPBG, KIF1B, ACVR1B, CD40, BEST1, LIF, PLAUR, AHR, IL10RA, MMP14, ATP2C1, SEMA4D, PIK3R5, IRF1, TLR3, BTG2, TAPBP, SLC31A1, SLC11A2, IL18, CD82, HPN, C5AR1, STAB1, NOD2, IL18R1, SELE
16	HALLMARK_INTERFERON_GAMMA_RESPONSE	0.285714	0.348432	0.262136	1.05332	154	PFKP, TXNIP, EIF2AK2, AUTS2, BST2, SRI, IL4R, IRF5, EIF4E3, ZNFX1, NCOA3, IFIT1, CD40, C1R, HLA-B, TDRD7, PLSCR1, LGALS3BP, IFIT2, HELZ2, IL10RA, MARCH1, TRIM21, IFITM3, PTPN6, IRF1, STAT2, OGFR, TAPBP, CSF2RB, NLRC5, PML, IFITM2, PELI1, BATF2, UBE2L6, PSME1, CMPK2, ARID5B, TNFAIP2, IRF2, ST3GAL5
17	HALLMARK_PANCREAS_BETA_CELLS	0.527273	0.549242	0.332586	0.93852	24	STXBP1, GCG, SYT13, SRP14
18	HALLMARK_IL6_JAK_STAT3_SIGNALING	0.576547	0.588314	0.268647	0.935924	61	MAP3K8, JUN, IL4R, OSMR, PDGFC, INHBE, IL1R2, ACVR1B, PIK3R5, IRF1, STAT2, CSF2RB, TNFRSF12A, IL18R1, LEPR
19	HALLMARK_COMPLEMENT	0.630295	0.630295	-0.259607	-0.910102	152	CSRP1, USP15, USP14, HSPA5, GNB4, PPP2CB, ME1, CLU, DOCK4, USP16, RHOG, RCE1, RABIF, CTSB, PPP4C, GNAI3, F5, CTSD, CD55, EHD1, RNF4, ADAM9, LYN, COL4A2, MMP15, XPNPEP1, CDK5R1, RAF1, GNB2, MSRB1, PSEN1, CTSC
20	HALLMARK_NOTCH_SIGNALING	0.511848	0.54452	-0.358188	-0.967893	30	FZD5, JAG1, HES1, KAT2A, LFNG, PSEN2, FZD1, RBX1, DTX2, FBXW11, PSENEN, APH1A, CCND1
21	HALLMARK_COAGULATION	0.46794	0.519671	-0.299261	-0.999645	96	HMGCS2, CSRP1, CAPN2, ARF4, CD9, WDR1, CLU, FURIN, P2RY1, DUSP14, RABIF, CTSB, CAPN5, PEF1, F12, ADAM9, RAC1, MMP15, GNB2
22	HALLMARK_HEME_METABOLISM	0.478098	0.519671	-0.282023	-1.00071	171	MBOAT2, ELL2, TFRC, ENDOD1, SLC30A1, USP15, RIOK3, SELENBP1, FECH, MAP2K3, PRDX2, PC, TMEM9B, MARCH2, SIDT2, PQLC1, RAD23A, CCND3, HMBS, CTSB, ISCA1, SYNJ1, NCOA4, CTNS, HDGF, MOCOS, SDCBP, BSG, GMPS, BLVRB, BACH1, SLC10A3
23	HALLMARK_SPERMATOGENESIS	0.316147	0.359257	-0.324979	-1.08318	92	PSMG1, ZC3H14, PRKAR2A, CDK1, TALDO1, ALOX15, LPIN1, MAP7, SIRT1, PHKG2, TSN, PARP2, VDAC3, NF2, ARL4A, CLPB, AGFG1, CLGN, PEBP1, PACRG, SLC12A2, STAM2, AURKA, MTOR, OAZ3, IP6K1, IDE, NCAPH
24	HALLMARK_ALLOGRAFT_REJECTION	0.303069	0.352406	-0.315597	-1.09217	123	EIF3J, EIF5A, TGFB2, ABCE1, ICOSLG, NPM1, TPD52, MRPL3, ICAM1, RARS, NME1, B2M, CCND3, EIF3D, ACVR2A, INHBB, TRAF2, WARS, UBE2N, GLMN, EIF3A, LYN, GBP2, RPL9, CXCL13
25	HALLMARK_BILE_ACID_METABOLISM	0.299864	0.352406	-0.328949	-1.09641	92	NPC1, DHCR24, CROT, AR, ABCD1, GSTK1, PEX26, RXRA, SULT2B1, SCP2, GNMT, CYP7A1, HSD3B7, ABCA3, AMACR, SOD1, ISOC1, HSD3B1, PEX16, EPHX2, ALDH9A1
26	HALLMARK_APOPTOSIS	0.153649	0.196986	-0.341205	-1.19104	140	DNAJA1, PEA15, GSR, DNAJC3, TGFB2, SC5D, KRT18, ETF1, BCL2L1, SLC20A1, SAT1, SQSTM1, SMAD7, CDC25B, GPX1, CLU, VDAC2, RHOB, EBP, TSPO, CDKN1A, PPT1, DAP, PSEN2, MCL1, DAP3, DNM1L, CASP2, HSPB1, SOD1, BCAP31, HMOX1, PSEN1, CASP8, GPX4, EMP1, ROCK1, LMNA, CASP6
27	HALLMARK_IL2_STAT5_SIGNALING	0.118306	0.155666	-0.343015	-1.21601	160	IGF1R, NOP2, ODC1, SYNGR2, SLC39A8, SOCS2, CDC6, AHNAK, BCL2L1, PUS1, RNH1, UMPS, FURIN, PHLDA1, PTRH2, PNP, RHOB, SLC29A2, HIPK2, LRIG1, CCND3, CKAP4, PDCD2L, CD81, UCK2, PRKCH, FAH, XBP1, RGS16, ARL4A, SPRY4, AMACR, SLC2A3, TNFRSF21, AHCY, NRP1, GLIPR2, DCPS, ANXA4, GPX4, EMP1, MYO1C
28	HALLMARK_PEROXISOME	0.103825	0.144144	-0.373162	-1.24999	99	ELOVL5, UGT2B17, DHCR24, ACAA1, CTPS1, CNBP, ABCD1, GSTK1, CLN6, HRAS, SLC25A19, ECI2, NUDT19, SULT2B1, TSPO, SCP2, ACOX1, STS, HSD3B7, YWHAH, MSH2, CLN8, HAO2, PEX2, SOD1, ISOC1, HSD11B2, CTBP1, SLC25A17, EPHX2, ALDH9A1, PRDX1
29	HALLMARK_TNFA_SIGNALING_VIA_NFKB	0.0438048	0.0663708	-0.373183	-1.31931	163	PMEPA1, F2RL1, PDLIM5, NFKBIA, ID2, JAG1, DUSP2, YRDC, PTGER4, ICOSLG, ATP2B1, ZC3H12A, LDLR, ZBTB10, SAT1, SQSTM1, SLC16A6, HES1, MAP2K3, PHLDA1, JUNB, PHLDA2, RHOB, ICAM1, NFKB1, EIF1, ETS2, B4GALT1, NAMPT, BTG1, SPSB1, CDKN1A, PLK2, TNFAIP8, FOSL2
30	HALLMARK_P53_PATHWAY	0.0321782	0.0519004	-0.378045	-1.34554	185	SEC61A1, EPHX1, HIST1H1C, ST14, TRIAP1, ZBTB16, DCXR, DNTTIP2, BAIAP2, BLCAP, SAT1, NUDT15, MDM2, AEN, HRAS, RRP8, RXRA, SDC1, SLC3A2, TOB1, TRIB3, HINT1, CCND3, PCNA, PRMT2, RHBDF2, CD81, BTG1, RPL36, CDKN1A, PLK2, EI24, RAD51C, SLC19A2, CTSD, IRAK1, NOL8, INHBB, RCHY1, FAM162A, RGS16, SERTAD3, PVT1, EPHA2, PLK3, WWP1, RPL18, RB1, OSGIN1, TM4SF1, POM121, NINJ1, HMOX1, CDK5R1, CGRRF1, RPS27L, RPS…
31	HALLMARK_CHOLESTEROL_HOMEOSTASIS	0.042735	0.0663708	-0.431599	-1.38408	71	HMGCS1, JAG1, PCYT2, FASN, ATF5, ERRFI1, SC5D, HMGCR, TMEM97, LDLR, ACAT2, CD9, DHCR7, CLU, PMVK, TRIB3, EBP, LSS, NSDHL, MVK, CHKA, S100A11, CPEB2
32	HALLMARK_PROTEIN_SECRETION	0.00759174	0.0165038	-0.467981	-1.55622	93	CLN5, CLTA, RPS6KA3, ARF1, ATP1A1, KRT18, CLTC, RER1, SCAMP3, TMED2, TMED10, AP2S1, TPD52, RAB14, COPE, YKT6, AP1G1, ARFGAP3, NAPA, TMX1, PPT1, VAMP3, AP2M1, DNM1L, SOD1, MAPK1, SEC31A, LMAN1, SEC22B, SNAP23, RAB9A, CTSC, COPB2, CAV2, ARCN1, LAMP2, ZW10, M6PR, GOSR2, GBF1
33	HALLMARK_ESTROGEN_RESPONSE_EARLY	0.000471619	0.00134753	-0.461653	-1.64134	174	FKBP5, IGF1R, ELOVL5, ENDOD1, LAD1, TMEM164, SLC39A6, RRP12, PPIF, FKBP4, ELOVL2, TSKU, FASN, MLPH, CANT1, GREB1, AR, NAV2, KRT18, MYBBP1A, BAG1, FRK, DHCR7, TBC1D30, SCARB1, HES1, RHOD, ESRP2, SLC9A3R1, LRIG1, TOB1, SLC7A5, SULT2B1, TTC39A, SCNN1A, B4GALT1, KRT19, ISG20L2, MYB, NXT1, HR, WWC1, ABCA3, AKAP1, SLC19A2, XBP1, TIPARP, INHBB
34	HALLMARK_PI3K_AKT_MTOR_SIGNALING	0.00148507	0.00390808	-0.493981	-1.64648	92	ACTR3, RPS6KA3, ARF1, DUSP3, CLTC, SQSTM1, PAK4, MAP2K3, PRKAR2A, HRAS, CDK1, CFL1, ARHGDIA, AKT1S1, TRIB3, MYD88, CALR, CAB39L, PPP1CA, CDK4, ECSIT, CDKN1A, RPTOR, AP2M1, TRAF2, UBE2N, SMAD2, MAPK1, EIF4E, RAC1, RPS6KA1, RAF1, PRKAG1, IRAK4, ATF1, ACACA, TSC2, CAB39, RIPK1, PFN1, E2F1
35	HALLMARK_ESTROGEN_RESPONSE_LATE	3.13657e-05	0.000104552	-0.48605	-1.72467	171	FKBP5, ELOVL5, SORD, HMGCS2, DNAJC1, TSPAN13, ID2, PPIF, FKBP4, ST14, DUSP2, AGR2, HOMER2, CDC6, TSTA3, IMPA2, CDC20, DCXR, XRCC3, BAG1, FRK, CD9, RNASEH2A, DHCR7, SCARB1, GPER1, SLC9A3R1, GAL, TOB1, SLC7A5, SULT2B1, FGFR3, SCNN1A, ALDH3A2, PKP3, KRT19, MYB, CKB, NXT1, HR, EMP2, ABCA3, DLG5, GINS2, XBP1, GALE, SLC16A1, SLC26A2, KIF20A, BLVRB, SGK1
36	HALLMARK_REACTIVE_OXYGEN_SPECIES_PATHWAY	0.00206652	0.00516631	-0.590668	-1.7336	43	GSR, GLRX2, NDUFB4, PRDX6, ABCC1, HMOX2, NQO1, PRDX2, JUNB, NDUFS2, TXNRD2, MGST1, PRDX4, SBNO2, NDUFA6, SCAF4, SOD1, MBP, TXNRD1, PRDX1, GPX4, G6PD, GCLC, FES, LAMTOR5
37	HALLMARK_ADIPOGENESIS	3.24907e-06	1.35378e-05	-0.506504	-1.79938	175	YWHAG, SLC19A1, ECHS1, CS, RIOK3, ESYT1, GRPEL1, DHRS7, PREB, FZD4, DLAT, CYC1, UQCRC1, SLC5A6, APLP2, DHCR7, ATP1B3, SCARB1, ATL2, ACLY, MRPL15, ME1, DLD, NDUFS3, SAMM50, PRDX3, TALDO1, CMBL, TOB1, DNAJB9, JAGN1, ACO2, PPP1R15B, UQCRQ, AK2, ARAF, UBQLN1, ESRRA, SCP2, REEP5, NDUFAB1, ACOX1, SDHB, ABCB8, RMDN3, IDH3A, MCCC1, DBT, G3BP2, PIM3, UQCR10, MGLL, NDUFB7, UCK1, SLC25A1, FAH, DHRS7B, PEMT,…
38	HALLMARK_DNA_REPAIR	6.90097e-06	2.65422e-05	-0.520934	-1.82641	145	MPC2, SEC61A1, TYMS, CANT1, ADRM1, ALYREF, SRSF6, POLR2E, NFX1, POLR2G, APRT, FEN1, UMPS, TMED2, TAF13, PNP, ZWINT, SF3A3, POLR1C, NME1, POLR2C, NUDT9, DGCR8, TAF9, PCNA, ITPA, TAF10, SAC3D1, GTF2F1, IMPDH2, TARBP2, DDB1, DCTN4, CLP1, SUPT4H1, POLE4, SDCBP, VPS37B, BCAP31, SUPT5H, MRPL40, POM121, POLA2, SSRP1, SURF1, VPS28, RBX1, RFC2, DAD1, GTF3C5, POLR2F, GTF2A2, GPX4, POLA1, TAF1C, RFC3, POLR2…
39	HALLMARK_TGF_BETA_SIGNALING	0.000485109	0.00134753	-0.610543	-1.85317	51	PMEPA1, ID1, ID3, ID2, SMAD6, FKBP1A, SLC20A1, PPM1A, SMAD7, FURIN, JUNB, HIPK2, PPP1CA, SKI, RHOA, FNTA, WWTR1
40	HALLMARK_G2M_CHECKPOINT	2.13198e-07	1.06599e-06	-0.526087	-1.881	190	HSPA8, HIST1H2BK, EFNA5, RBM14, DDX39A, ODC1, AMD1, SFPQ, ATF5, KIF22, SRSF1, MCM5, SRSF2, G3BP1, ORC5, GSPT1, NOLC1, CDC6, TNPO2, CDC20, KPNB1, PRMT5, CUL4A, KPNA2, BUB3, SYNCRIP, CDC25A, PLK1, H2AFX, EWSR1, BARD1, HNRNPU, DKC1, DTYMK, TRA2B, SNRPD1, ILF3, BIRC5, CDC25B, CDK1, XPO1, NCL, MCM6, MCM2, TACC3, UPF1, SLC7A5, TFDP1, LIG3, NUP98, H2AFZ, HUS1, CDK4, STAG1, MYBL2, UCK2, HNRNPD, HMGN2, CC…
41	HALLMARK_FATTY_ACID_METABOLISM	1.24706e-06	5.66847e-06	-0.540668	-1.88719	141	MAOA, ELOVL5, HMGCS2, HSPH1, DHCR24, ODC1, HMGCS1, EPHX1, ACAA1, FASN, PRDX6, ECHS1, ACAT2, ADSL, FH, GLUL, IDH3B, SMS, ECI1, ME1, DLD, APEX1, HSP90AA1, ECI2, NBN, SDHA, ACO2, GRHPR, PDHB, ALDH3A2, DLST, H2AFZ, ACOX1, NSDHL, SDHD, MGLL, YWHAH, OSTC, GCDH, HAO2, NCAPH2, PTS, ACADL, HSD17B10, AADAT, RAP1GDS1, HCCS, HIBCH, ACOT2, SDHC, HPGD, SERINC1, ALDH9A1, NTHL1, CCDC58, HSDL2, MCEE, METAP1, BMPR…
42	HALLMARK_MTORC1_SIGNALING	5.76622e-08	3.20345e-07	-0.529435	-1.89678	195	ELOVL5, ACSL3, SORD, RRM2, TFRC, DHCR24, SERP1, DDX39A, ABCF2, HMGCS1, STIP1, PSMG1, GSR, ACTR3, TOMM40, HSPA5, PNO1, SSR1, SC5D, RPN1, RRP9, HMGCR, CCT6A, TMEM97, PSMC4, ETF1, LDLR, MCM4, TUBG1, HSPE1, IFRD1, CD9, CDC25A, PLK1, HSPA4, UCHL5, DHCR7, SDF2L1, UNG, SQSTM1, PSMD12, MAP2K3, CANX, GOT1, ACLY, CACYBP, ME1, PSMC2, PPA1, PSMB5, PNP, MCM2, SLC9A3R1, ATP2A2, SLC7A5, TRIB3, CALR, EBP, YKT6, …
43	HALLMARK_UNFOLDED_PROTEIN_RESPONSE	1.88601e-05	6.73575e-05	-0.556403	-1.89994	108	SRPRB, SERP1, NOP56, ATP6V0D1, EIF4G1, DNAJC3, HSPA5, NOLC1, EIF2S1, SSR1, HERPUD1, IMP3, RRP9, BAG3, HYOU1, GEMIN4, SPCS3, NPM1, PREB, EIF4A3, H2AFX, NOP14, POP4, KHSRP, DKC1, EXOSC4, SLC7A5, DNAJB9, EXOSC2, CALR, TATDN2, LSM4, HSPA9, BANF1, CXXC1, RPS14, PDIA6, PDIA5, YIF1A, XBP1, YWHAZ, TARS, SLC30A5, EDEM1, SEC31A, EIF4E
44	HALLMARK_XENOBIOTIC_METABOLISM	3.42067e-08	2.13792e-07	-0.563469	-1.99911	159	MAOA, ELOVL5, CNDP2, NPC1, PDLIM5, SSR3, CYB5A, ID2, GSR, EPHX1, CROT, TGFB2, SLC35B1, DCXR, TMEM97, DHRS7, NQO1, GART, COMT, PC, ACP2, SAR1B, KARS, PGD, ATP2A2, BCAR1, ATOH8, PTGES3, ACO2, ETS2, GNMT, ACOX1, JUP, AOX1, MTHFD1, CYP2J2, MCCC2, AP4B1, FAH, MT2A, PYCR1, PEMT, ASL, PTS, ALAS1, NFS1, TMBIM6, IGF1, EPHA2, GSS, ADH5, DDT, BLVRB, NINJ1, AHCY, NMT1, HMOX1
45	HALLMARK_UV_RESPONSE_UP	1.97979e-10	1.41414e-09	-0.60805	-2.12308	143	MAOA, DNAJA1, TFRC, NFKBIA, STIP1, PPIF, DDX21, EPHX1, FKBP4, AMD1, DNAJB1, ACAA1, SIGMAR1, EIF5, POLE3, RPN1, GRPEL1, FEN1, H2AFX, SQSTM1, HNRNPU, AP2S1, FURIN, SPR, JUNB, RHOB, PSMC3, ICAM1, GAL, ATP6V1F, EIF2S3, YKT6, PDAP1, CCND3, NXF1, WIZ, BTG1, HYAL2, CREG1, PPT1, CHKA, CYB5B, GRINA, TARS, CLTB, ALAS1, PARP2, TMBIM6, PPAT, CYB5R1, BSG, RAB27A, LYN, HMOX1, ATP6V1C1, MARK2
46	HALLMARK_E2F_TARGETS	1e-10	8.33333e-10	-0.593823	-2.13623	197	RRM2, TFRC, DDX39A, NOP56, XRCC6, RAN, KIF22, SRSF1, MCM5, SRSF2, GSPT1, NOLC1, EIF2S1, CTPS1, DCTPP1, CDC20, TK1, KPNA2, MCM4, TUBG1, SYNCRIP, PHF5A, CDC25A, PLK1, RNASEH2A, ATAD2, H2AFX, PA2G4, UNG, PRPS1, BARD1, TUBB, TRA2B, SNRPB, TBRG4, ILF3, BIRC5, LYAR, CDC25B, CENPM, MCM7, DNMT1, CDK1, CDCA8, XPO1, MCM6, MCM2, TRIP13, NBN, NME1, TACC3, DONSON, ASF1B, PCNA, CSE1L, H2AFZ, AK2, HUS1, CDK4, S…
47	HALLMARK_OXIDATIVE_PHOSPHORYLATION	1e-10	8.33333e-10	-0.63746	-2.2652	183	GLUD1, CYB5A, MRPS12, CYCS, ACAA1, NDUFB4, TIMM13, TIMM17A, TOMM22, MFN2, ECHS1, ATP6V0B, SLC25A3, CS, GRPEL1, SLC25A5, AFG3L2, DLAT, SLC25A11, CYC1, UQCRC1, UQCRFS1, COX6B1, TIMM50, FH, MRPL34, IDH3B, MRPL15, ECI1, GOT2, DLD, NDUFB2, NDUFS3, SUPV3L1, NDUFS2, VDAC2, PRDX3, NDUFB6, ATP6V0E1, ATP6V1F, MRPS30, PHB2, TIMM10, NDUFA4, NDUFA8, SDHA, ACO2, PDHB, DLST, ATP6AP1, UQCRQ, OXA1L, TIMM9, ISCA1,…
48	HALLMARK_ANDROGEN_RESPONSE	1e-10	8.33333e-10	-0.749553	-2.50379	96	NKX3-1, PMEPA1, KLK2, FKBP5, ELL2, ELOVL5, STK39, MAF, ACSL3, KLK3, SPDEF, CENPN, SORD, ABCC4, ADAMTS1, PDLIM5, UAP1, DHCR24, HERC3, HMGCS1, RRP12, GSR, XRCC6, RPS6KA3, XRCC5, HOMER2, ADRM1, PGM3, HMGCR, SPCS3, TMPRSS2, ZBTB10, SAT1, IQGAP2, PA2G4, INPP4B, TPD52, SMS, VAPA, NGLY1, UBE2J1, DNAJB9, B2M, CCND3, B4GALT1, KRT19, SLC38A2, GNAI3, MAP7, TNFAIP8, NCOA4, GPD1L, MYL12A, SRP19, RAB4A, SLC26A…
49	HALLMARK_MYC_TARGETS_V2	1e-10	8.33333e-10	-0.838394	-2.62606	58	SORD, NOP2, NOP56, RRP12, PES1, FARSA, SLC19A1, MCM5, DUSP2, WDR43, NOLC1, DCTPP1, WDR74, RRP9, TMEM97, NOP16, NPM1, UTP20, BYSL, PUS1, MYBBP1A, MCM4, GRWD1, HSPE1, PHB, PLK1, MRTO4, PPRC1, PA2G4, UNG, IMP4, TBRG4, SRM, NDUFAF4, NIP7, TCOF1, SUPV3L1, NOC4L, SLC29A2, LAS1L, AIMP2, CBX3, TFB2M, CDK4, MPHOSPH10, HSPD1, DDX18, RABEPK, MAP3K6
50	HALLMARK_MYC_TARGETS_V1	1e-10	8.33333e-10	-0.736329	-2.64888	197	TYMS, EIF4G2, EIF3B, ODC1, NOP56, EIF3J, DDX21, CCT3, CCT5, XRCC6, RAN, SRSF1, MCM5, SRSF2, G3BP1, CCT2, U2AF1, GSPT1, NOLC1, ABCE1, TRIM28, EIF2S1, POLE3, PABPC4, CTPS1, HSP90AB1, PPM1G, CDC20, KPNB1, RRP9, MRPL9, PSMC4, ETF1, SLC25A3, NOP16, KPNA2, CCT7, CNBP, STARD7, CCT4, BUB3, NPM1, SRSF3, FAM120A, MCM4, SYNCRIP, HSPE1, PSMD3, IFRD1, PHB, CYC1, PSMD8, RRM1, SRSF7, TCP1, ILF2, RSL1D1, PA2G4, …
