## Supplemental Table 4 for "ZNF397 Loss Triggers TET2-driven Epigenetic Rewiring, Lineage Plasticity, and AR-targeted Therapy Resistance in AR-dependent Cancers"

### Sheet: Expression of candidate drivers
Table S4 Candidate Resistance Driver Genes in ZNF397-KO Cells
The normalized expression of the candidate resistance driver genes in ZNF397 KO cells
Gene name	sgNT+Veh	sgNT+Veh	sgNT+Veh	sgNT+Enz	sgNT+Enz	sgNT+Enz	sgZNF397+Veh	sgZNF397+Veh	sgZNF397+Veh	sgZNF397+Enz	sgZNF397+Enz	sgZNF397+Enz
HMGB1	0.990444	1.12919	0.880369	0.634721	0.827049	1.06915	0.953855	0.945389	0.989391	1.05387	1.05387	0.985653
TET2	0.954291	1.01758	1.02813	1.16175	1.13906	1.16855	1.05407	1.13719	1.0567	1.15154	1.15154	1.18499
PRDM16	0.988985	1.00219	1.00882	0.888753	0.847562	0.95457	1.21485	0.901947	1.18156	0.886525	0.886525	0.907653
COLCA1	0.996505	1.00388	0.999617	1.08102	1.04403	1.06378	1.16426	1.03721	1.15299	1.44924	1.44924	1.17486
FAT4	0.999801	0.998463	1.00174	1.02104	1.02617	1.021	1.05063	1.03388	1.04102	1.14264	1.14264	1.13428
TEX15	0.969556	1.01689	1.01355	0.872749	0.891704	0.898327	1.31596	1.25422	1.25472	1.02331	1.02331	1.13638
VCY1B	1.04163	0.979165	0.979204	1.49618	1.45948	1.42926	1.67878	1.6756	1.66687	2.03249	2.03249	2.06939
SGCE	1	1	1	1.06803	1.18589	1.30053	2.09501	1.76503	1.93395	1.85199	1.85199	1.68607
ARAP3	1.00634	0.996828	0.996828	1.02113	1.00821	1.0184	1.05968	1.06419	1.08952	1.06956	1.06956	1.06478
HEY2	1.08447	0.920736	0.994789	1.05806	1.05548	1.0617	1.30619	1.36943	1.17915	1.35357	1.35357	1.32939
CYP26B1	0.972035	1.04084	0.987128	1.09652	1.3325	1.36782	1.19192	1.17473	1.40499	1.44319	1.44319	1.28268
MECOM	1.03892	0.963361	0.997717	1.32876	1.22214	1.18603	1.27348	1.07743	1.31429	1.45831	1.45831	1.31015
IGFBP3	1.01336	0.9552	1.03144	1.94181	2.05106	1.79777	1.06086	1.04506	0.987623	2.1445	2.1445	2.24827
PLSCR1	1.03252	0.98374	0.98374	1.01008	0.98374	0.98374	1.14761	1.22572	1.12284	1.22327	1.22327	1.31545
ADGRB1	1.00478	1.00011	0.995111	1.08699	1.07522	1.10746	1.03602	1.01637	1.00309	1.50249	1.50249	1.7242
DCDC2	0.994282	0.994282	1.01144	1.17502	1.04907	1.18746	1.07874	1.0461	1.02227	1.36872	1.36872	1.46924
MTSS1	0.980401	0.911811	1.10779	0.846694	0.818104	0.91233	1.30269	1.47743	1.35588	1.09368	1.09368	1.13389
STAC	1.04158	0.968774	0.989651	1.06123	1.28857	1.33148	1.34408	1.37858	1.15518	2.1631	2.1631	1.85421
CXXC4	1.01865	0.984832	0.996522	1.17237	1.12163	1.1851	1.28037	1.28218	1.2681	1.5226	1.5226	1.46582
DZIP1L	1.0041	1.00237	0.993528	0.971217	1.03456	1.34514	1.66642	1.53214	1.39559	1.62077	1.62077	1.4402
KDR	1	1	1	1.02119	1.01009	1	1.02875	1.01421	1.0184	1.07838	1.07838	1.08343
EPS8	0.905225	1.12092	0.973851	1.02863	0.789772	1.2785	1.29626	1.39494	1.35406	1.50288	1.50288	1.39766
A1CF	1.00988	0.995455	0.994666	1.01157	0.975076	1.00779	1.12522	1.17943	1.20084	1.13229	1.13229	1.18581
BEX1	1	1	1	1.45754	1.48139	1.52725	1.86796	1.74717	1.7596	2.27828	2.27828	2.29411
ESRRG	0.996053	1.01149	0.992458	1.03923	1.00881	1.01917	1.02919	1.01667	1.034	1.13342	1.13342	1.07762
FAM135B	0.997318	1.00536	0.997318	1.02034	1.01435	0.997318	1.01781	1.03251	1.05048	1.11257	1.11257	1.15129
ETS1	0.981309	1.05156	0.967134	1.10845	1.09822	1.04545	1.41259	1.47484	1.46049	1.35891	1.35891	1.41527
NPR3	1.01484	0.955002	1.03016	0.93654	0.918866	0.869144	1.20828	1.16723	1.16907	0.968961	0.968961	1.10178
HOXD13	0.991723	1.01112	0.997157	0.951597	1.00163	0.977104	1.35789	1.40338	1.42119	1.49092	1.49092	1.39039
SNCA	0.883583	0.999376	1.11704	0.997699	1.11361	1.20444	1.65908	1.78274	1.65611	1.90787	1.90787	1.9704
ERG	1.00486	1.00341	0.991732	1.00096	0.998982	0.993429	1.13105	1.07996	1.18205	1.15626	1.15626	1.12636
PKIA	0.868412	0.921752	1.20984	0.843166	0.860252	1.10434	1.48543	1.23533	1.56938	1.5318	1.5318	1.19094
NEFL	1.0362	1.01394	0.949861	0.954006	0.912452	0.926474	1.14744	1.14256	1.1345	1.18662	1.18662	1.23025
EPB41L3	1.0163	1.00008	0.98362	1.00439	1.05367	0.992172	1.31161	1.13779	1.03387	1.08096	1.08096	1.07262
SNCG	0.927783	1.01829	1.05393	0.886666	0.920809	0.9148	1.47603	1.47439	1.45689	1.53287	1.53287	1.50891
PDGFC	0.99215	1.02482	0.983031	1.22062	1.16075	1.11732	1.14371	1.04997	1.14078	1.36216	1.36216	1.38594
ZNF488	0.950675	1.03698	1.01234	0.851225	0.788237	0.847304	1.23712	1.24125	1.18207	0.984718	0.984718	1.01921
HMGN5	1.00573	0.953557	1.04071	0.804544	0.966384	0.999083	1.24611	1.21888	0.928711	1.15174	1.15174	0.876941

### Sheet: competition results
FACS-based Library Screening Normalized Results
Gene name	Percentage of GFP+ at Day 0	Percentage of GFP+ at Day 20
HMGB1	54.9	26
TET2	51.225	31.3136
PRDM16	45.5	32.7
COLCA1	53.2	46.2
FAT4	55.9	45.2
TEX15	52.6	48.7
VCY1B	55.2	52.8
SGCE	53.6	43.1
ARAP3	56.1	46.6
HEY2	63.5	58.1
CYP26B1	57.4	50.6
MECOM	59.1	51.3
IGFBP3	58.3	49.4
PLSCR1	50.3	51.1
ADGRB1	48.6	48.8
DCDC2	51.7	53.6
MTSS1	51.1	51.8
STAC	53.1	54
CXXC4	50.6	51.4
DZIP1L	47.3	50.2
KDR	48.9	55.8
EPS8	52.2	54.1
A1CF	45	53.1
BEX1	49.8	54.6
ESRRG	54.1	58.1
FAM135B	46.3	47
ETS1	45.9	46.7
NPR3	55.8	55
HOXD13	49.702	43.137
SNCA	46.115	40.536
ERG	48.627	49.955
PKIA	54.435	55.905
NEFL	49.146	48.303
EPB41L3	49.765	48.05
SNCG	51.009	49.892
PDGFC	41.002	38.964
ZNF488	53.261	50.574
HMGN5	55.836	58.986
