## Supplemental Table 5 for "ZNF397 Loss Triggers TET2-driven Epigenetic Rewiring, Lineage Plasticity, and AR-targeted Therapy Resistance in AR-dependent Cancers"

### Sheet: Lineage signatures
Table S5. Lineage-Specific and AR Target Gene Signatures
AR Score Gene	AR target Beltran	AR Selected Target	Luminal-1	Luminal-2	Basal-1	Basal-2	EMT-like	Stem-like	hESC signature	NEPC-like	Canonical Jak-STAT	KEGG JAK-STAT
PMID: 17010675	PMID: 26855148	PMID: 24315100	PMID: 33328604	PMID: 36065066	PMID: 36065066	PMID: 26924072	PMID: 33328604	PMID: 33328604+PMID: 35981096	PMID: 30232014	PMID: 29132337	PMID: 36065066+PMID: 35908276	KEGG: hsa04630
ABCC4	MPHOSPH9	ABCC4	NKX3-1	ACPP	AEBP1	COL17A1	CDH2	ALDH1A1	DNMT3L	GPRIN1	JAK1	MPL
ACSL3	ADAM7	C1ORF116	KRT8	ALDH1A3	ANXA8L2	CSMD2	CDH11	ALCAM	ALPPL2	RAB3C	JAK2	PRLR
ADAM7	FOLH1	CROT	KRT18	ALOX15B	ARHGAP25	CDH13	DCN	CD44	NLRP7	SNAP25	JAK3	SPRY3
C1orf116	CD200	PRAG1	CD24	AMACR	BNC1	MUM1L1	DSP	CD55	SLC25A16	MYT1	TYK2	IL15
CENPN	FKBP5	ENDOD1	PSCA	ANKRD1	C16orf74	MMP3	FN1	KIT	DPPA5	BSN	STAT1	IL2RG
EAF2	GLRA2	ERN1	LMO7	ANO7	CAV1	IL33	SNAI1	KLF4	ATAD3B	INA	STAT2	IL9R
ELL2	NDRG1	FAM110B	CLDN3	AR	CAV2	GIMAP8	SNAI2	NANOG	OLAH	CRMP1	STAT3	TSLP
FKBP5	CAMKK2	FRK	AMACR	ASRGL1	CDH13	PDPN	TWIST1	NES	PYGB	MAST1	STAT5A	CCND1
GNMT	MAN1A1	FZD5	ERG	C2	CNTNAP3B	VSNL1	VIM	NOTCH4	TFCP2L1	UNC13A	STAT5B	LIF
HERC3	MED28	GADD45G	ALDH1A3	CCK	COL17A1	BNC1	ZEB1	OCT4	LCP1		OSMR	IL13
KLK2	ELL2	GCNT1	AR	CD24	COL4A6	IGFBP7	ZEB2	PDPN	NEFH		IL6ST	IL4R
KLK3	ACSL3	GRHL2		CHI3L2	CSMD2	DLK2		PROM1	RAB15		PIK3CA	STAT6
MAF	PMEPA1	HEY1		CLDN3	CYR61	HMGA2		SOX2	SUSD2		CREBBP	PIK3R5
MED28	GNMT	HMGXB3		CPNE4	DKK1	NOTCH4		WNT7A	VSIG10		IL2RA	SOCS3
MPHOSPH9	ABCC4	LRIG1		CSGALNACT1	DKK3	THBS2		Sca1	PRSS12		IL9R	CSF3R
NKX3.1	HERC3	MTMR9		CWH43	DLC1	TAGLN		Psca	PTPRU		IL10RA	OSM
NNMT	PIP4K2B	NDRG1		DCDC2	DLK2	FHL1		Tacstd2	ASRGL1		IL11	SPRY4
PMEPA1	KLK3	NKX3-1		DLL4	ERG	ANXA8L2		Krt4	A4GALT		IL12RB1	CSF2RB
PTGER4	EAF2	NPPC		DNAJC12	FAT3	COL4A6		POU2F3	DNAJC15		IL13RA1	IL2RB
TMPRSS2	CENPN	ORM1		DOCK11	FGFR3	KCNO5		POU2F2	CBFA2T2		CNTF	STAT5B
ZBTB10	MAPRE2	ORM2		DPP4	FHL1	WNT7A		IRF1	KHDC1L		IFNGR2	PIAS3
	NKX3-1	PAK1IP1		ELOVL2	FJX1	KCNMA1		IRF7	SLC8B1		IL6	PIK3CD
	KLK2	PIK3AP1		ERG	FLRT2	NIPAL4			SLC35F6		SOS1	SOS2
	AR	PMEPA1		FBP1	FOXI1	FLRT2			AARS2		SOS2	IL6R
	TNK1	PRAG1		FGF13	GIMAP8	LTBP2			CDHR1		PIK4CA	PIK3R1
	MAF	CYTH1		FOLH1	HMGA2	FOXI1			SLC25A44		STAM2	JAK1
	C1ORF116	RASD1		GFPT2	IGFBP7	NGFR			SLC7A7		CSF3R	STAM
	TMPRSS2	RHOU		GPR98	IL1A	SERPINB13			REEP1			SOCS7
	TBC1D9B	SHROOM3		HLA-DMB	IL33	CNTNAP3B			PINK1			STAT2
	ZBTB10	SLC2A3		INHBB	ITGA6	FGFR3			GAS7			CBLB
		SLC36A1		KCNN2	ITGA6	ARHGAP25			KLHL18			SPRED2
		SLC45A3		KLK3	JAG2	AEBP1			HYAL4			PIK3CB
		TIPARP		KMO	JAM3	FJX1			DCAF4			CBL
		TMPRSS2		KRT18	KCNMA1	TNC			TGFBR3			EP300
		TSC22D1		KRT20	KCNQ5	MSRB3			SLC23A2			CREBBP
		UAP1		KRT8	KIRREL	NRG1			TUBB4A			SOS1
		WNT7B		LMAN1L	KRT14	SERPINF1			VAV2			AKT3
		ZNF385B		LMO7	KRT15	DLC1			SLC16A10			OSMR
				LOC286002	KRT17	IL1A			IL6R			CCND2
				LTB	KRT34	DKK3			ARPC1B			PIK3R3
				MB	KRT5	ERG			MYBL2			IL13RA1
				MUC2	KRT6A	SYNE1			TNS3			PIAS2
				NKX3-1	LTBP2	JAG2			CACNA2D2			IRF9
				NPTX2	MMP3	JAM3			ITGAM			JAK2
				OSTalpha	MRC2	MRC2			GALNT6			PIAS1
				PDE8B	MSRB3	SPARC			NDUFAB1			IFNAR1
				PGC	MUM1L1	C16orf74			KLF5			PIK3CA
				PLA2G2A	NGFR	FAT3			UPP1			LIFR
				POTEM	NIPAL4	KIRREL			DACT2			PTPN11
				PPM1H	NOTCH4	SH2D5			SAMHD1			SOCS4
				PSCA	NRG1							GHR
				PTPRN2	PDPN							STAT1
				RAMP1	SERPINB13							IL6ST
				RIMS1	SERPINF1							STAM2
				SERHL2	SH2D5							PIK3R2
				SLC2A12	SPARC							STAT3
				SPDEF	SYNE1							SPRED1
				ST8SIA1	TAGLN							SOCS5
				SYT7	THBS2							CNTF
				TBXAS1	TNC							CLCF1
				TOX3	TP63							JAK3
				TRPM8	VSNL1							SOCS1
				TRPV6	WNT7A							IL12RB1
				TSPAN8								IL10RA
				UPK1A								CBLC
				VNN3								IL15RA
												EPO
												IL20RA
												IL11RA
												AKT2
												CCND3
												AKT1
												IFNGR2
												IL23A
												GRB2
												SOCS2
												IL7
												TPO
												SPRY2
												IL22RA1
												IL5RA
												IL10RB
												BCL2L1
												PTPN6
												IFNGR1
												IL5
												LEPR
												SPRY1
												IL21R
												CTF1
												IL11
												IFNAR2
												PIM1
												MYC
												PIAS4
												CISH
												EPOR
												TYK2
												IL20RB
