## Supplemental Table 6 for "ZNF397 Loss Triggers TET2-driven Epigenetic Rewiring, Lineage Plasticity, and AR-targeted Therapy Resistance in AR-dependent Cancers"

### Sheet: Sheet5
Table S6 Key Resources
qPCR Primer
ZNF397-qF	ATCCCAAGAGTCAACAGACATC
ZNF397-qR	GTTTCACTGTTCTCACAATCACTT
Actin-qF	TCGTGCGTGACATTAAGGAG
Actin-qR	AGGAAGGAAGGCTGGAAGAG
AR	Qiagen QuantiTect #QT00073451
KLK3	Qiagen QuantiTect #QT00027713
NKX3.1	Qiagen QuantiTect #QT00202650
KLK2-qF	GGCTCTGGACAGGTGGTAAAGA
KLK2-qR	CGGTAATGCACCACCTTGGTGT
FOXA1-qF	GAAGACTCCAGCCTCCTCAACTG
FOXA1-qR	TGCCTTGAAGTCCAGCTTATGC
TMPRSS2-qF	CCTCTAACTGGTGTGATGGCGT
TMPRSS2-qR	TGCCAGGACTTCCTCTGAGATG
FKBP5-qF	GCGAAGGAGAAGACCACGACAT
FKBP5-qR	TAGGCTTCCCTGCCTCTCCAAA
NDRG1	Qiagen QuantiTect #QT 00059990
ALDH1A3-qF	CTGCTACAACGCCCTCTATGCA
ALDH1A3-qR	GTCGCCAAGTTTGATGGTGACAG
CLDN3-qF	GCCTTCATCGGCAGCAACATCA
CLDN3-qR	AGCGAGTCGTACACCTTGCACT
KRT18	Qiagen RT2#PPH00452F
AMACR-qF	AAATGGTTATCATTAGGGCTTTTGA
AMACR-qR	TTCCTTTTTCACTAGAACCCATTCA
LMO7-qF	AATCAGCATAAACCAGACGCC
LMO7-qR	CTGGGCTACCTGCTTCAACT
KRT18-qF	GCTGGAAGATGGCGAGGACTTT
KRT18-qR	TGGTCTCAGACACCACTTTGCC
KRT5	Qiagen RT2 #PPH02625F
KRT14-qF	TCTGAACGAGATGCGTGACC
KRT14-qR	TGAAGAACCATTCCTCGGCA
TP63	Qiagen RT2 #PPH01032F
KRT17-qF	GGTGGGTGGTGAGATCAATGT
KRT17-qR	CGCGGTTCAGTTCCTCTGTC
NRG1-qF	CTACATCTACATCCACCACTGG
NRG1-qR	ACTTGCACAAGTATCTCGAGG
IL-33-qF	GTGACGGTGTTGATGGTAAGAT
IL-33-qR	AGCTCCACAGAGTGTTCCTTG
CDH13-qF	TCCCTGCAGCATCAAACCAT
CDH13-qR	ACAAATGGGGACTCACGGTC
HMGA2-qF	CTTCAGCCCAGGGACAACC
HMGA2-qR	CTCCAGTGGCTTCTGCTTTCT
CDH2	Qiagen QuantiTect #QT00063196
SNAI1-qF	TGCCCTCAAGATGCACATCCGA
SNAI1-qR	GGGACAGGAGAAGGGCTTCTC
SNAI2-qF	CATGCCTGTCATACCACAAC
SNAI2-qR	GGTGTCAGATGGAGGAGGG
TGFb	Sigma-Aldrich #H_TGFB1_1
EPAS1	Qiagen RT2 #PPH02551C
WNT5A	Qiagen QuantiTect #QT00025109
FN1-qF	ACAACACCGAGGTGACTGAGAC
FN1-qR	GGACACAACGATGCTTCCTGAG
ZEB1-qF	AGCAGTGAAAGAGAAGGGAATGC
ZEB1-qR	GGTCCTCTTCAGGTGCCTCAG
FOXP1-qF	GCAGGCGGTACTCAGACAAA
FOXP1-qR	CACTGTCCATACTGCCCCTTT
TWIST1-qF	AGCAAGATTCAGACCCTCAAG
TWIST1-qR	AGCTTGCCATCTTGGAGTC
VIM-qF	AGGCAAAGCAGGAGTCCACTGA
VIM-qR	ATCTGGCGTTCCAGGGACTCAT
SOX2	Qiagen RT2 #PPH02471A
OCT4-qF	GGGCTCTCCCATGCATTCAAAC
OCT4-qR	CACCTTCCCTCCAACCAGTTGC
Nanog-qF	TGGGATTTACAGGCGTGAGCCAC
Nanog-qR	AAGCAAAGCCTCCCAATCCCAAAC
KLF4-qF	CGAACCCACACAGGTGAGAA
KLF4-qR	TACGGTAGTGCCTGGTCAGTTC
Notch1-qF	CAATGTGGATGCCGCAGTTGTG
Notch1-qR	CAGCACCTTGGCGGTCTCGTA
SYP	Qiagen RT2 #PPH00717A
ENO2	Qiagen RT2 #PPH02058A
ASCL1-qF	CCCAAGCAAGTCAAGCGACA
ASCL1-qR	AAGCCGCTGAAGTTGAGCC
Lin28a-qF	GAGCATGCAGAAGCGCAGATCAAA
Lin28a-qR	TATGGCTGATGCTCTGGCAGAAGT
FN1-qF	ACAACACCGAGGTGACTGAGAC
FN1-qR	GGACACAACGATGCTTCCTGAG
TET2-qF	AGGCTAGGCTGCTTTCGTAG
TET2-qR	GAATGTTTGCCAGCCTCGTT
ETS1-qF	AAGTGAGGTGCTGAGAGCAG
ETS1-qR	GTGTTGCTAGGTCCTTGCCT
HMGB1-qF	ATATGGCAAAAGCGGACAAG
HMGB1-qR	GCAACATCACCAATGGACAG
PRDM16-qF	CACGAGTGCAAGGACTGC
PRDM16-qR	TGTGGATGACCATGTGCTG
sgRNA sequence
FAT4_g1_F	CACCGACTGACATTGTAGATGAACG
FAT4_g1_R	AAACCGTTCATCTACAATGTCAGTC
FAT4_g2_F	CACCGCCACTCACATAGCTTCCCGG
FAT4_g2_R	AAACCCGGGAAGCTATGTGAGTGGC
HOXD13_g1_F	CACCGCAGGCGCGGAGAGAAAGCCG
HOXD13_g1_R	AAACCGGCTTTCTCTCCGCGCCTGC
HOXD13_g2_F	CACCGTGTGCGTCTACCGAAGAGGG
HOXD13_g2_R	AAACCCCTCTTCGGTAGACGCACAC
FAM135B_g1F	CACCGATCTTATACCGGAATGAAG
FAM135B_g1R	AAACCTTCATTCCGGTATAAGATC
FAM135B_g2F	CACCGATGGAGGCACTCAGTCTGTG
FAM135B_g2R	AAACCACAGACTGAGTGCCTCCATC
A1CF_g1F	CACCGAAATCCGGGGATGGATTGAG
A1CF_g1R	AAACCTCAATCCATCCCCGGATTTC
A1CF_g2F	CACCGGAATCAAATCACAAATCCG
A1CF_g2R	AAACCGGATTTGTGATTTGATTCC
STAC_g1F	CACCGCCTGACGTCCACACCCGCCA
STAC_g1R	AAACTGGCGGGTGTGGACGTCAGGC
STAC_g2F	CACCGTGTCTGCAACCACATGATAG
STAC_g2R	AAACCTATCATGTGGTTGCAGACAC
TEX15_g1_F	CACCGAACTTGCATAGGTCACACAA
TEX15_g1_R	AAACTTGTGTGACCTATGCAAGTTC
TEX15_g2_F	CACCGACTGCAGCGGCTGATAACTG
TEX15_g2_R	AAACCAGTTATCAGCCGCTGCAGTC
SNCA_g1_F	CACCGAGGACTTTCAAAGGCCAAGG
SNCA_g1_R	AAACCCTTGGCCTTTGAAAGTCCTC
SNCA_g2_F	CACCGCCATGGATGTATTCATGAA
SNCA_g2_R	AAACTTCATGAATACATCCATGGC
ADGRB1_g1F	CACCGCTCTCAAGCAGACATCCCCG
ADGRB1_g1R	AAACCGGGGATGTCTGCTTGAGAGC
ADGRB1_g2F	CACCGTACTCCACGGAGAAGTCGT
ADGRB1_g2R	AAACACGACTTCTCCGTGGAGTAC
NEFL_g1F	CACCGTTTGGCCGATCTGCCTACGG
NEFL_g1R	AAACCCGTAGGCAGATCGGCCAAAC
NEFL_g2F	CACCGGAGCGGGTGGACATCAGAT
NEFL_g2R	AAACATCTGATGTCCACCCGCTCC
PLSCR1_g1F	CACCGGGTAGCCACTATATCCTGG
PLSCR1_g1R	AAACCCAGGATATAGTGGCTACCC
PLSCR1_g2F	CACCGTATACTGGCTGATTATACAC
PLSCR1_g2R	AAACGTGTATAATCAGCCAGTATAC
VCY1B_g1_F	CACCGAGAAGGGAGAAGCAGTTCG
VCY1B_g1_R	AAACCGAACTGCTTCTCCCTTCTC
VCY1B_g2_F	CACCGTTCTCCCTTCTCGGCCACCT
VCY1B_g2_R	AAACAGGTGGCCGAGAAGGGAGAAC
CXXC4_g1F	CACCGGGGGACATGCCGATGCGCG
CXXC4_g1R	AAACCGCGCATCGGCATGTCCCCC
CXXC4_g2F	CACCGCCGGCGGGGAGGATCGCCG
CXXC4_g2R	AAACCGGCGATCCTCCCCGCCGGC
SNCG_g1F	CACCGCAGGCCAACGCCGTGAGCG
SNCG_g1R	AAACCGCTCACGGCGTTGGCCTGC
SNCG_g2F	CACCGAGAACATCGCGGTCACCTCC
SNCG_g2R	AAACGGAGGTGACCGCGATGTTCTC
BEX1_g1F	CACCGTGCCTAGAGGAAATCGTAGG
BEX1_g1R	AAACCCTACGATTTCCTCTAGGCAC
BEX1_g2F	CACCGATAGATGGGATATGATGCAT
BEX1_g2R	AAACATGCATCATATCCCATCTATC
ERG_g1F	CACCGCTGCCGTAGTTCATCCCAA
ERG_g1R	AAACTTGGGATGAACTACGGCAGC
ERG_g2F	CACCGAGTCTGTCCATAGTCGCTGG
ERG_g2R	AAACCCAGCGACTATGGACAGACTC
DCDC2_g1F	CACCGCGTGCTTGTGTACCGCAACG
DCDC2_g1R	AAACCGTTGCGGTACACAAGCACGC
DCDC2_g2F	CACCGATAGTGCACGGCTCCTGAAG
DCDC2_g2R	AAACCTTCAGGAGCCGTGCACTATC
SGCE_g1_F	CACCGTGATGGGTATACATTCCGAT
SGCE_g1_R	AAACATCGGAATGTATACCCATCAC
SGCE_g2_F	CACCGTGGATATATCGAAGCCATCC
SGCE_g2_R	AAACGGATGGCTTCGATATATCCAC
PKIA_g1_F	CACCGCGAAGTTCTACAGAACAAAG
PKIA_g1_R	AAACCTTTGTTCTGTAGAACTTCGC
PKIA_g2_F	CACCGAATTAGCCTTGAAATTAGC
PKIA_g2_R	AAACGCTAATTTCAAGGCTAATTC
ETS1_g1F	CACCGAAGATCCTCGAATGAACTG
ETS1_g1R	AAACCAGTTCATTCGAGGATCTTC
ETS1_g2F	CACCGAGGCGCTGAGTAAGGGACG
ETS1_g2R	AAACCGTCCCTTACTCAGCGCCTC
EPS8_g1F	CACCGCTGTCCGTCTGGGAAAAGGT
EPS8_g1R	AAACACCTTTTCCCAGACGGACAGC
EPS8_g2F	CACCGGGTACATTCCAAAACTACT
EPS8_g2R	AAACAGTAGTTTTGGAATGTACCC
KDR_g1F	CACCGAACATAGACATAAATGACCG
KDR_g1R	AAACCGGTCATTTATGTCTATGTTC
KDR_g2F	CACCGCTTTGGCCCAATAATCAGAG
KDR_g2R	AAACCTCTGATTATTGGGCCAAAGC
NPR3_g1F	CACCGCACACATGATCACCACTAG
NPR3_g1R	AAACCTAGTGGTGATCATGTGTGC
NPR3_g2F	CACCGCACAGGCATGGCATGACCAG
NPR3_g2R	AAACCTGGTCATGCCATGCCTGTGC
EPB41L3_g1F	CACCGTTTCTGTAGAAACGCTCCAG
EPB41L3_g1R	AAACCTGGAGCGTTTCTACAGAAAC
EPB41L3_g2F	CACCGAATTGGTTGGACCCTGCTA
EPB41L3_g2R	AAACTAGCAGGGTCCAACCAATTC
ESRRG_g1F	CACCGTGGTTGACGCTGTCCGTCA
ESRRG_g1R	AAACTGACGGACAGCGTCAACCAC
ESRRG_g2F	CACCGCACATGATGCTACCCCATAG
ESRRG_g2R	AAACCTATGGGGTAGCATCATGTGC
ARAP3_g1_F	CACCGAGTATGCAGACACGTTCCGA
ARAP3_g1_R	AAACTCGGAACGTGTCTGCATACTC
ARAP3_g2_F	CACCGTACTTCGGCCTGGACTCAAG
ARAP3_g2_R	AAACCTTGAGTCCAGGCCGAAGTAC
DZIP1L_g1F	CACCGTGATCATCTTGCGACGCCGG
DZIP1L_g1R	AAACCCGGCGTCGCAAGATGATCAC
DZIP1L_g2F	CACCGGTGGAGATTCCTCACCGTG
DZIP1L_g2R	AAACCACGGTGAGGAATCTCCACC
PDGFC_g1F	CACCGCATTATTAAGCAGGTCCAG
PDGFC_g1R	AAACCTGGACCTGCTTAATAATGC
PDGFC_g2F	CACCGTTGTAGTGGATGCAGAACCC
PDGFC_g2R	AAACGGGTTCTGCATCCACTACAAC
PRDM16_g1_F	CACCGCTGGCTCAAGTACATCCGTG
PRDM16_g1_R	AAACCACGGATGTACTTGAGCCAGC
PRDM16_g2_F	CACCGTCTTCAGGAATGTAGACAG
PRDM16_g2_R	AAACCTGTCTACATTCCTGAAGAC
MTSS1_g1F	CACCGTGCTTCTACTTACCGAAGCT
MTSS1_g1R	AAACAGCTTCGGTAAGTAGAAGCAC
MTSS1_g2F	CACCGCATCTGCTTACCACGTGTGT
MTSS1_g2R	AAACACACACGTGGTAAGCAGATGC
COLCA1_g1_F	CACCGAGCCGAGTTACCCGACATCG
COLCA1_g1_R	AAACCGATGTCGGGTAACTCGGCTC
COLCA1_g2_F	CACCGAAAGAGGGCACTTCGCAGTG
COLCA1_g2_R	AAACCACTGCGAAGTGCCCTCTTTC
HEY2_g1_F	CACCGGAGCGAGAACAATTACTCG
HEY2_g1_R	AAACCGAGTAATTGTTCTCGCTCC
HEY2_g2_F	CACCGTAGAGAAAAGGCGTCGGGAT
HEY2_g2_R	AAACATCCCGACGCCTTTTCTCTAC
ZNF488_g1_F	CACCGAAAGTCGACCCCAACAAGCG
ZNF488_g1_R	AAACCGCTTGTTGGGGTCGACTTTC
ZNF488_g2_F	CACCGTTCAGCCGATGGGCTCAACG
ZNF488_g2_R	AAACCGTTGAGCCCATCGGCTGAAC
MECOM_g1_F	CACCGCTGCCCATACTTAGATCCAG
MECOM_g1_R	AAACCTGGATCTAAGTATGGGCAGC
MECOM_g2_F	CACCGTCCGGCGCCATAGTTTCATG
MECOM_g2_R	AAACCATGAAACTATGGCGCCGGAC
HMGB1_g1_F	CACCGTCAGAGAGGTGGAAGGTAAG
HMGB1_g1_R	AAACCTTACCTTCCACCTCTCTGAC
HMGB1_g2_F	CACCGAGATATGGCAAAAGCGGACA
HMGB1_g2_R	AAACTGTCCGCTTTTGCCATATCTC
CYP26B1_g1_F	CACCGtTACCTTGCGCTTGTTGCGG
CYP26B1_g1_R	AAACCCGCAACAAGCGCAAGGTAaC
CYP26B1_g2_F	CACCGCTGATACGCGTGACCGGCG
CYP26B1_g2_R	AAACCGCCGGTCACGCGTATCAGC
IGFBP3_g1_F	CACCGACTTCTCCTCCGAGTCCAAG
IGFBP3_g1_R	AAACCTTGGACTCGGAGGAGAAGTC
IGFBP3_g2_F	CACCGAGACCGCAGCGCCGGCAGTG
IGFBP3_g2_R	AAACCACTGCCGGCGCTGCGGTCTC
HMGN5_g1_F	CACCGCTTGTGCCAGTTACACCAG
HMGN5_g1_R	AAACCTGGTGTAACTGGCACAAGC
HMGN5_g2_F	CACCGTACAACAATGCCCAAAAGAA
HMGN5_g2_R	AAACTTCTTTTGGGCATTGTTGTAC
CXXC4_g1F	CACCGGGGGACATGCCGATGCGCG
CXXC4_g1R	AAACCGCGCATCGGCATGTCCCCC
TET2_g1_F	CACCGACGGCACGCTCACCAATCGC
TET2_g1_R	AAACGCGATTGGTGAGCGTGCCGTC
TET2_g2_F	CACCGCGGAGCTTACCGAGACGCTG
TET2_g2_R	AAACCAGCGTCTCGGTAAGCTCCGC
shRNA sequence
shZNF397-1	TGCTGTTGACAGTGAGCGAAAAGTACTCAGTGTATATTTATAGTGAAGCCACAGATGTATAAATATACACTGAGTACTTTGTGCCTACTGCCTCGGACTTCAAGGGGCTAGAATTC
shZNF397-2	TGCTGTTGACAGTGAGCGCCAGGGTGTGTCCTATACAAAATAGTGAAGCCACAGATGTATTTTGTATAGGACACACCCTGATGCCTACTGCCTCGGACTTCAAGGGGCTAGAATTC
shNT	TGCTGTTGACAGTGAGCGCAGGAATTATAATGCTTATCTATAGTGAAGCCACAGATGTATAGATAAGCATTATAATTCCTATGCCTACTGCCTCGGA
ChIP-qPCR and hMeDIP-qPCR primers
KLK2enhancer_II ChF	GGTTGAAAGCAGACCTACTCTGG
KLK2enhancer_II ChR	AGATCTAGGTTTGCTTACTGCCTTAG
KLK3promoter ChF	CCTAGATGAAGTCTCCATGAGCTACA
KLK3promoter ChR	GGGAGGGAGAGCTAGCACTTG
TMPRSS2 ChF	TGGTCCTGGATGATAAAAAAAGTTT
TMPRSS2 ChR	GACATACGCCCCACAACAGA
FKBP5 ChF	CCCCCCTATTTTAATCGGAGTAC
FKBP5 ChR	TTTTGAAGAGCACAGAACACCCT
FOXA3promoter ChF	ATGGGGATGTGATTTCGGGG
FOXA3promoter ChR	AATCAGAACGCTAGGGCCAC
LEF1 ChF	GCAGCACTTAGAAGGGGCTT
LEF1 ChR	CGTCTTCCCGGGGTTACTTC
PSMA2 ChF	GGGCAAGCCTCGCTTCTTAG
PSMA2 ChR	GCCCCTCACCTTTCCTTTACT
RASSF2 ChF	CTTGGCATTGCTGTCACGTC
RASSF2 ChR	CAAAAGGGTTTGAGCCGGAC
SYT7 ChF	GAGGGTCACTAGGCCAAACC
SYT7 ChR	AGTCCGGTCTTTCTGCAAGC
ST3GAL3 ChF	CTGGGCCGTGAAGCCAGGGGAAG
ST3GAL3 ChR	CAATGCGGAGCTGCGCTGC
CCNG2 ChF	GAATAAGCCCGACGCCCAG
CCNG2 ChR	GTTTTTGTTAAGAGTTTCGAC
SOX9Pro hMeChF	CCACTCGCACCTCTGTGTCT
SOX9Pro hMChR	GTGTTCGGGACGTGCTTTCG
JAK1 hMChF	TGCTTCCCTCCCAAATACACCTCA
JAK1 hMChR	TTCCTGCTTTGCACTTCAGCTCAG
STAT1 hMChF	TCTCGTGCCTCCTAGAACCA
STAT1 hMChR	ATTTCGAAAGTTCGGCTGGC
Reagent
Antibodies	Source	Identifier
Rabbit anti-ZNF397 antibody	Sigma-Aldrich	Cat # HPA026087 RRID: AB_2677389
Cyclophilin B (D1V5J) Rabbit mAb	Cell Signaling Technology	Cat # 43603 RRID:AB_2799247
Recombinant Anti-Androgen Receptor antibody - ChIP Grade	Abcam	Cat # ab108341 RRID:AB_10865716
Anti-Histone H3 (acetyl K27) antibody - ChIP Grade	Abcam	Cat # ab4729 RRID:AB_2118291
Anti-Histone H3 (tri methyl K4) antibody - ChIP Grade	Abcam	Cat # ab8580 RRID:AB_306649
Anti-Histone H3 (di methyl K4) antibody - ChIP Grade	Abcam	Cat # ab7766 RRID:AB_2560996
H3K27me3 polyclonal antibody	Diagenode	Cat # C15410195 RRID:AB_2753161
Ki 67 (D3B5) Rabbit mAb	Cell Signaling Technology	Cat # 9129 RRID: AB_2687446
DYKDDDDK Tag (D6W5B) Rabbit mAb	Cell Signaling	Cat #14793 RRID: AB_2572291
Anti-FLAG®M2 Magnetic Beads	Sigma-Aldrich	Cat # M8823 RRID: AB_2637089
Ty1 monoclonal antibody	Diagenode	Cat # C15200054
Myc Antibody (9E10)	Santa Cruz Biotechnology	Cat # sc-40 RRID:AB_627268
Psa/klk3 (D6B1) XP® Rabbit mAb	Cell Signaling Technology	Cat # 5365 RRID:AB_2797609
Ndrg1 (D8G9) XP® Rabbit mAb	Cell Signaling Technology	Cat # 9485 RRID:AB_2721143
Nkx3.1 (D6D2Z) XP® Rabbit mAb	Cell Signaling Technology	Cat # 92998 RRID:AB_2800197
TMPRSS2 Antibody (H-4)	Santa Cruz Biotechnology	Cat # sc-515727 RRID:AB_2892118
Alexa Fluor 647 anti-cytokeratin 8(EP1628Y)	Abcam	Cat # ab192468 RRID:AB_2890258
Alexa Fluor 647 anti-cytokeratin 14(EP1612Y)	Abcam	Cat # ab192056
N-cadherin Antibody (13A9)	Santa Cruz Biotechnology	Cat # sc-59987 RRID:AB_781744
Anti-MASH1/Achaete-scute homolog 1 antibody	Abcam	Cat # ab211327 RRID:AB_2924270
Vimentin (D21H3) XP® Rabbit mAb	Cell Signaling Technology	Cat # 5741 RRID:AB_10695459
Alexa Fluor 647-conjugated AffiniPure goat anti-mouse IgG (H + L)	Jackson ImmunoResearch	Cat # AB_2338902 RRID:AB_2338902
Alexa Fluor 647-conjugated AffiniPure goat anti-rabbit IgG (H + L)	Jackson ImmunoResearch	Cat # AB_2338078 RRID:AB_2338078
Peroxidase-AffiniPure Goat Anti-Rabbit IgG (H+L)	Jackson Immunoresearch	Cat # 111-035-003 RRID: AB_2313567
Peroxidase AffiniPure Goat Anti-Mouse IgG (H+L)	Jackson Immunoresearch	Cat # 115-035-003 RRID: AB_10015289
Donkey Anti-Rabbit IgG Antibody (Biotin-SP (long spacer))	Jackson Immunoresearch	Cat # 711-065-152 RRID: AB_2340593
Normal Rabbit IgG Polyclonal Antibody	Millipore Sigma	Cat # 12-370 RRID:AB_145841
Novex DYNAL Dynabeads Protein G for Immunoprecipitation	Fisher Scientific	Cat # 10-003-D
Chemicals, Peptides, and Recombinant Proteins
Enzalutamide	Selleck Chemicals	S1250
Bobcat339 hydrochloride	MedChem Express	HY-111558A
GlutaMAXTM Supplement	GibcoTM	35050061
1M HEPES Solution	GibcoTM	15630080
100mM Sodium Pyruvate	GibcoTM	11360-070
Penicillin-streptomycin	Sigma Aldrich	P0781-100ML
Puromycin Dihydrochloride	GibcoTM	A1113803
Blasticidin S HCl (10 mg/mL)	GibcoTM	A1113902
Fetal bovine Serum	Sigma-Aldrich	F0926
Fetal Bovine Serum, charcoal stripped	Gibco	12-676-029
TrypLE Express	Gibco	12605-010
Polybrene Infection / Transfection Reagent	Millipore Sigma	TR-1003-G
PlasmocinTM treatment	Fisher Scientific	NC1484222
Collagenase, Type II	Thermo Fisher Scientific	17101015
Poly-D-Lysine	Thermo Fisher Scientific	A3890401
TRIzol	Ambion	15596018
20X NuPAGE MES SDS buffer	Invitrogen™	NP0002
20X Bolt Transfer buffer	Invitrogen™	BT00061
SureCast™ Acrylamide Solution (40%)	Thermo Fisher Scientific	HC2040
100% methanol	Thermo Fisher	A412-20
Protease and Phosphatase Inhibitor Mini Tablets	Thermo Scientific	A32965
Dithiothreitol (DTT)	Millipore Sigma	10708984001
DMEM, high glucose	Thermo Fisher Scientific	11965126
RPMI 1640	Life Technologies	11875135
Sodium deoxycholate	Sigma-Aldrich	D6750-25G
Phenylmethylsulfonyl fluoride (PMSF)	Millipore Sigma	10837091001
Thermo Scientific™ Pierce™ ECL Western Blotting Substrate	Thermo Fisher	Cat # 32209
SuperSignal™ West Pico PLUS Chemiluminescent Substrate	Thermo Fisher	Cat # 34580
XYLENE, LABORATORY GRADE, 1 GALLON	IHC World	8400-1
Hematoxylin Solution, Mayer′s	Millipore Sigma	MHS1
Eosin Y	Millipore Sigma	230251-25G
ACRYMOUNT MOUNTING MEDIUM	Fisher Scientific	NC0860597
Hydrogen peroxide solution, 30% (w/w) in H2O	Sigma-Aldrich	H1009-500ML
Peroxidase Streptavidin	Fisher Scientific	NC9705430
Sodium citrate dihydrate, ≥99%, FG	Sigma-Aldrich	W302600-1KG-K
Paraformaldehyde,powder, 95%	Sigma-Aldrich	158127-500G
Glycine,for electrophoresis, ≥99%	Sigma-Aldrich	G8898-1KG
Tris (hydroxymethyl) Aminomethane buffer	Teknova	T1080
Sodium dodecyl sulfate	Sigma-Aldrich	L5750-1kg
RNase A	Epicentre	MRNA092
Proteinase K	Epicentre	MPRK092
Critical Commercial Assays
SuperScript™ IV VILO™ Master Mix with ezDNase™ Enzyme	Thermo Fisher	11766500
2X PowerUp™ SYBR™ Green Master Mix	Thermo Fisher	A25778
Pierce BCA Protein Assay Kit	Thermo Fisher	23225
MycoAlertTM PLUS Mycoplasma Detection kit	Lonza	LT07-710
Lipofectamine 2000 Transfection Reagent	Thermo Fisher	11668500
Qiagen MinElute PCR purification kit	Qiagen	28004
QIAquick Gel Extraction Kit	Qiagen	28704
DNeasy Blood & Tissue Kit (250)	Qiagen	5028
ImmPACT™ DAB Peroxidase (HRP) Substrate	LSBio	LS-J1075-120
CellTiter-Glo luminescent cell viability assay	Promega	Cat #7570
PrimeSTAR® Max DNA Polymerase	Fisher Scientific	NC0421210
One ShotTM Stbl3TM Chemically Competent E. coli	Thermo Fisher Scientific	C737303
hMeDIP	Active Motif	55010
NEBNext Ultra II DNA Library Prep with Sample Purification Beads	New England Biolabs (NEB)	E7103S
Deposited Data
RNA-seq	GEO	GSE230602
ChIP-seq	GEO	GSE230602
Experimental Models: Cell Lines
LNCaP/AR	Chen et al., 2004	N/A
CWR22Pc	Mu et al., 2017	N/A
MDA-PCa-2b	ATCC	CRL-2422 RRID:CVCL_4748
MDA-MB-453	Carlos L. Arteaga lab	CRL-1740
SUM185PE	Carlos L. Arteaga lab	CRL-2505
MFM223	Carlos L. Arteaga lab	HTB-81
HEK293T	ATCC	ACS-4500
Experimental Models: Organisms/Strains
C.B-Igh-1b/IcrTac-Prkdcscid mouse	Taconic	CB17SC-M
Recombinant DNA
pRRL-GFP-miRE-PGK-PuroR	Fellmann et al.,2013	SGEP
pRRL-mCherry-miRE-PGK-PuroR	Mu et al.,2017	SCEP
pRRL-TRE3G-GFP-miRE-PGK-PuroR-IRES-rtTA3	Zeda et al., 2020	LT3CEPIR
pRRL-TRE3G-mCherry-miRE-PGK-PuroR-IRES-rtTA3	Mu et al.,2017	LT3CEPIR
pLKO5.sgRNA.EFS.tRFP	Addgene	Cat #57823 RRID:Addgene_57822
pLKO5.sgRNA.EFS.GFP	Addgene	Cat # 57822 RRID:Addgene_57822
lentiCRISPR v2	Addgene	Cat #52961 RRID:Addgene_52961
LentiCRISPRv2-GFP	Addgene	Cat # 82416 RRID:Addgene_82416
LentiCRISPRv2-mCherry	Addgene	Cat # 99154 RRID:Addgene_99154
pLenti-CMVP2A-Blast	Robert C. Orchard II lab	Cat #52962
psPAX2	Addgene	Cat # 12260 RRID:Addgene_12260
pVSV-G	Addgene	Cat # 138479 RRID:Addgene_138479
pcDNA3.1-Flag-AR	This paper	N/A
pcDNA3.1-TY1-ZNF397-SCAN	This paper	N/A
pcDNA3.1-TY1-ZNF397-Full length	This paper	N/A
pcDNA3.1-Myc-TET2-CD domain	This paper	N/A
Software and Algorithms
STAR (v2.7.2b)	(64)	https://github.com/alexdobin/STAR
FeatureCounts (v1.6.4)	(65)	http://bioinf.wehi.edu.au/featureCounts/
DEseq2 (v1.26)	(66)	https://bioconductor.org/packages/release/bioc/html/DESeq2.html RRID:SCR_015687
fgsea (v1.14.0)	(67)	https://bioconductor.org/packages/release/bioc/html/fgsea.html
FastQC Tool (v0.11.9)		https://www.bioinformatics.babraham.ac.uk/projects/fastqc/
Bowtie2 (v2.4.4)	(68)	https://bowtie-bio.sourceforge.net/bowtie2/manual.shtml, RRID:SCR_016368
Picard MarkDuplicates (v2.26.11)		https://broadinstitute.github.io/picard/, RRID:SCR_006525
MACS2 (v2.1.2)	(69, 70)	https://pypi.org/project/MACS2/
‘ChIPQC’ R package v1.36.0		https://bioconductor.org/packages/release/bioc/html/ChIPQC.html
bamCoverage (v2.4.1)	(71)	https://deeptools.readthedocs.io/en/develop/index.html
Integrative Genomics Viewer	(72)	https://igv.org/
homer (v4.11)	(73)	http://homer.ucsd.edu/homer/index.html
‘DiffBind’ R package v3.9.0	(77)	https://bioconductor.org/packages/release/bioc/html/DiffBind.html
featureCounts (v1.5.3)		https://subread.sourceforge.net/
GraphPad Prism		https://www.graphpad.com/scientific-software/prism/ RRID:SCR_000306
Fiji	Schindelin et al., 2019	https://imagej.net/software/fiji/, RRID:SCR_003070
